# Ureter single-cell and spatial mapping reveal cell types, architecture, and signaling networks

**DOI:** 10.1101/2021.12.22.473889

**Authors:** Emily E. Fink, Surbhi Sona, Uyen Tran, Pierre-Emmanuel Desprez, Matthew Bradley, Hong Qiu, Mohamed Eltemamy, Alvin Wee, Madison Wolkov, Marlo Nicolas, Booki Min, Georges-Pascal Haber, Oliver Wessely, Byron H. Lee, Angela H. Ting

## Abstract

Tissue engineering offers a promising treatment strategy for ureteral strictures, but its success requires an in-depth understanding of the architecture, cellular heterogeneity, and signaling pathways underlying tissue regeneration. Here we define and spatially map cell populations within the human ureter using single-cell RNA sequencing, spatial gene expression, and immunofluorescence approaches. We focused on the stromal and urothelial cell populations to enumerate distinct cell types composing the human ureter and inferred potential cell-cell communication networks underpinning the bi-directional crosstalk between these compartments. Furthermore, we analyzed and experimentally validated the importance of Sonic Hedgehog (SHH) signaling pathway in adult stem cell maintenance. The *SHH*-expressing basal cells supported organoid generation *in vitro* and accurately predicted the differentiation trajectory from basal stem cells to terminally differentiated umbrella cells. Our results highlight essential processes involved in adult ureter tissue homeostasis and provide a blueprint for guiding ureter tissue engineering.
