## Supplemental Table 1 for "Ureter single-cell and spatial mapping reveal cell types, architecture, and signaling networks"

### Sheet: legend
Legend
Data:	10 ureter samples + thawed and organoid samples for subject U2
Sheet name	Content
Sample_Description	clinical and sequencing information of each subject
cellranger	cellranger mapping stats for each sample
Column	Description
Age	Age of a given subject
Sex	Sex of a given subject
Raw cell count	Total cell count
Filtered cell count	Cell count after applying specific QC criteria
U1-U10	subject ID

### Sheet: Sample_Description
sampleID	Age	Sex	Raw cell count	Filtered cell count
Human Ureter total set
U1	75.0965	F	7077	4804
U2	68.8159	M	6280	3983
U3	73.8891	M	6658	1740
U4	84.9281	F	3587	1735
U5	80.5147	M	6952	4115
U6	82.1054	M	3900	1635
U7	67.6769	F	8774	3324
U8	65.2594	F	8229	3107
U9	75.1211	F	6556	1737
U10	78.7132	M	6337	4762
Ureter Trio
U2_thawed	68.8159	M	8949	4138
U2_organoid	68.8159	M	11936	6258
U2	68.8159	M	6280	2765
Ureter Visium
sampleID	Age	Sex	Raw Spot count
U1	75.0965	F	1655
U2	68.8159	M	2435

### Sheet: cellranger
	U1	U2	U2_thawed	U2_organoid	U3	U4	U5	U6	U7	U8	U9	U10
Estimated.Number.of.Cells	7077	6280	8949	11936	6658	3587	6952	3900	8774	8229	6556	6337
Mean.Reads.per.Cell	69801	88976	64752	87251	114065	134730	68051	158942	58249	55384	68869	90389
Median.Genes.per.Cell	1838	1864	2077	3781	643	997	1642	1583	1145	750	368	1620
Number.of.Reads	493982706	558775254	579471236	1041428974	759448509	483277061	473092340	619876553	511082386	455757718	451510101	572799196
Valid.Barcodes	0.973	0.964	0.971	0.963	0.969	0.975	0.978	0.974	0.976	0.972	0.978	0.971
Sequencing.Saturation	0.611	0.469	0.491	0.391	0.834	0.862	0.508	0.789	0.702	0.765	0.87	0.711
Q30.Bases.in.Barcode	0.947	0.945	0.947	0.94	0.941	0.94	0.945	0.948	0.945	0.947	0.948	0.949
Q30.Bases.in.RNA.Read	0.892	0.814	0.89	0.894	0.888	0.883	0.86	0.89	0.873	0.893	0.894	0.882
Q30.Bases.in.UMI	0.944	0.942	0.944	0.937	0.938	0.938	0.942	0.945	0.942	0.945	0.945	0.946
Reads.Mapped.to.Genome	0.934	0.623	0.92	0.95	0.94	0.919	0.817	0.947	0.852	0.939	0.944	0.956
Reads.Mapped.Confidently.to.Genome	0.907	0.594	0.893	0.912	0.919	0.89	0.78	0.922	0.788	0.914	0.914	0.915
Reads.Mapped.Confidently.to.Intergenic.Regions	0.071	0.066	0.071	0.065	0.064	0.057	0.071	0.073	0.093	0.068	0.081	0.118
Reads.Mapped.Confidently.to.Intronic.Regions	0.287	0.232	0.306	0.31	0.326	0.272	0.235	0.28	0.196	0.281	0.279	0.226
Reads.Mapped.Confidently.to.Exonic.Regions	0.549	0.297	0.516	0.536	0.528	0.561	0.475	0.569	0.499	0.565	0.554	0.572
Reads.Mapped.Confidently.to.Transcriptome	0.509	0.26	0.478	0.483	0.488	0.527	0.429	0.532	0.44	0.518	0.52	0.537
Reads.Mapped.Antisense.to.Gene	0.014	0.011	0.012	0.032	0.021	0.015	0.009	0.013	0.008	0.027	0.01	0.014
Fraction.Reads.in.Cells	0.901	0.928	0.932	0.667	0.94	0.863	0.937	0.904	0.792	0.53	0.877	0.873
Total.Genes.Detected	25568	25094	26525	26453	25755	24658	24767	25034	24898	23748	23202	27314
Median.UMI.Counts.per.Cell	7206	6274	7745	14648	1485	2565	6609	5716	3782	1585	832	4779
