## Supplemental Table 6 for "Ureter single-cell and spatial mapping reveal cell types, architecture, and signaling networks"

### Sheet: Sheet1
Basal to intermediate path 1
source	term_name	term_id	adjusted_p_value	negative_log10_of_adjusted_p_value	term_size	query_size	intersection_size	effective_domain_size	intersections
KEGG	Ribosome	KEGG:03010	7.07597e-40	39.1502	153	120	41	8000	RPL4,RPL5,RPS7,RPS8,RPS6,RPL10A,RPS12,RPSA,RPL10,RPL41,RPLP1,RPL39,RPS3,RPS13,RPL22,RPS23,RPL28,RPS4X,RPL32,RPL15,RPL7A,RPL19,RPL6,RPS10,RPS2,RPL3,RPL24,RPL30,RPS15A,RPL14,RPL34,RPL26,RPL13,RPL12,RPS18,RPS14,RPS27A,RPS5,RPS4Y1,RPL11,RPL9
KEGG	Coronavirus disease - COVID-19	KEGG:05171	1.22771e-34	33.9109	231	120	43	8000	FOS,JUN,RPL4,RPL5,RPS7,RPS8,RPS6,RPL10A,RPS12,RPSA,RPL10,RPL41,RPLP1,RPL39,RPS3,RPS13,RPL22,RPS23,RPL28,RPS4X,RPL32,RPL15,RPL7A,RPL19,RPL6,RPS10,RPS2,RPL3,RPL24,RPL30,RPS15A,RPL14,RPL34,RPL26,RPL13,RPL12,RPS18,RPS14,RPS27A,RPS5,RPS4Y1,RPL11,RPL9
KEGG	Fat digestion and absorption	KEGG:04975	0.000264604	3.5774	43	120	7	8000	APOA1,APOA4,FABP2,FABP1,APOB,MTTP,DGAT1
KEGG	PPAR signaling pathway	KEGG:03320	0.00132472	2.87788	75	120	8	8000	UBC,APOA1,FABP2,FABP1,PCK1,APOC3,FABP6,FABP5
KEGG	Mineral absorption	KEGG:04978	0.0212048	1.67357	59	120	6	8000	MT1G,SLC5A1,MT2A,SLC6A19,MT1E,MT1H
KEGG	Vitamin digestion and absorption	KEGG:04977	0.0363457	1.43955	24	120	4	8000	APOA1,APOA4,APOB,RBP2
Basal to intermediate path 2
source	term_name	term_id	adjusted_p_value	negative_log10_of_adjusted_p_value	term_size	query_size	intersection_size	effective_domain_size	intersections
KEGG	Cell cycle	KEGG:04110	3.47363e-16	15.4592	124	105	21	8000	CDK1,MAD2L1,CDC20,CDC45,CCNA2,CCNB2,PKMYT1,CCNB1,PCNA,ORC6,PLK1,CHEK1,TTK,PTTG1,BUB1,SFN,MCM6,MCM7,CDC6,MCM3,MCM5
KEGG	DNA replication	KEGG:03030	3.06163e-05	4.51405	36	105	7	8000	PCNA,FEN1,RPA3,MCM6,MCM7,MCM3,MCM5
KEGG	Progesterone-mediated oocyte maturation	KEGG:04914	5.30339e-05	4.27545	99	105	10	8000	CDK1,MAD2L1,CCNA2,CCNB2,PKMYT1,CCNB1,PLK1,BUB1,AURKA,HSP90AB1
KEGG	Pyrimidine metabolism	KEGG:00240	5.97133e-05	4.22393	57	105	8	8000	TYMS,RRM2,TK1,DTYMK,DUT,RRM1,NME1,NME2
KEGG	Oocyte meiosis	KEGG:04114	0.000563202	3.24934	128	105	10	8000	CDK1,MAD2L1,CDC20,CCNB2,PKMYT1,CCNB1,PLK1,PTTG1,BUB1,AURKA
KEGG	p53 signaling pathway	KEGG:04115	0.0040148	2.39634	73	105	7	8000	RRM2,CDK1,CCNB2,CCNB1,GTSE1,CHEK1,SFN
KEGG	PPAR signaling pathway	KEGG:03320	0.00478686	2.31995	75	105	7	8000	FABP5,APOA1,FABP2,PCK1,APOC3,FABP1,FABP6
KEGG	Drug metabolism - other enzymes	KEGG:00983	0.00669731	2.1741	79	105	7	8000	RRM2,TK1,DUT,RRM1,CYP3A4,NME1,NME2
KEGG	Glutathione metabolism	KEGG:00480	0.0077209	2.11233	56	105	6	8000	RRM2,GPX2,ANPEP,RRM1,GGCT,IDH2
KEGG	Fat digestion and absorption	KEGG:04975	0.0209526	1.67876	43	105	5	8000	APOA1,APOA4,FABP2,APOB,FABP1
Basal to intermediate path 3
source	term_name	term_id	adjusted_p_value	negative_log10_of_adjusted_p_value	term_size	query_size	intersection_size	effective_domain_size	intersections
KEGG	Ribosome	KEGG:03010	3.44734e-21	20.4625	153	134	29	8000	RPSA,RPL4,RPS6,RPL23,RPL5,RPL10A,RPS7,RPS13,RPS27A,RPS8,RPL10,RPL22,RPS4X,RPS20,RPL7,RPL27,RPLP1,RPL13,RPL15,RPL21,RPL7A,RPL32,RPS2,RPL6,RPS15A,RPS12,RPS10,RPS3,RPL24
KEGG	Coronavirus disease - COVID-19	KEGG:05171	2.81451e-20	19.5506	231	134	33	8000	FOS,JUN,RPSA,CXCL8,RPL4,RPS6,RPL23,RPL5,RPL10A,RPS7,RPS13,RPS27A,RPS8,RPL10,RPL22,RPS4X,RPS20,RPL7,RPL27,RPLP1,RPL13,RPL15,RPL21,RPL7A,RPL32,RPS2,NFKBIA,RPL6,RPS15A,RPS12,RPS10,RPS3,RPL24
KEGG	Fat digestion and absorption	KEGG:04975	0.000557257	3.25394	43	134	7	8000	APOA1,FABP2,APOA4,FABP1,APOB,MTTP,DGAT1
KEGG	IL-17 signaling pathway	KEGG:04657	0.0129749	1.8869	92	134	8	8000	FOS,JUN,TNFAIP3,CXCL8,HSP90AB1,FOSL1,NFKBIA,CCL20
KEGG	PPAR signaling pathway	KEGG:03320	0.0219962	1.65765	75	134	7	8000	FABP5,APOA1,FABP2,PCK1,FABP1,FABP6,APOC3
KEGG	Pathogenic Escherichia coli infection	KEGG:05130	0.0387175	1.41209	196	134	11	8000	FOS,JUN,CLDN1,CXCL8,NCL,ITGB1,CLDN3,MYO1A,NFKBIA,RPS3,ARPC2
KEGG	Mineral absorption	KEGG:04978	0.0388295	1.41084	59	134	6	8000	MT1G,SLC5A1,MT1H,SLC6A19,MT1E,MT2A
Basal to intermediate path 4
source	term_name	term_id	adjusted_p_value	negative_log10_of_adjusted_p_value	term_size	query_size	intersection_size	effective_domain_size	intersections
KEGG	Ribosome	KEGG:03010	2.92434e-54	53.534	153	138	52	8000	RPL10A,RPSA,RPL5,RPS27A,RPL4,RPS6,RPS8,RPL21,RPL10,RPS3,RPS4X,RPS13,RPL24,RPS5,RPS3A,RPL23,RPS7,RPL13,RPL3,RPL9,RPL7,RPS2,RPLP1,RPL11,RPL6,RPL15,RPL17,RPL14,RPS15A,RPL32,RPL35A,RPS21,RPS20,RPL12,RPL30,RPL27,RPL8,RPLP0,RPS12,RPS23,RPL18A,RPL22,RPL34,RPL41,RPL7A,RPL28,RPS24,RPL37A,RPL37,RPS10,RPS19,RPS25
KEGG	Coronavirus disease - COVID-19	KEGG:05171	4.56749e-48	47.3403	231	138	55	8000	FOS,JUN,RPL10A,RPSA,RPL5,RPS27A,RPL4,RPS6,RPS8,RPL21,RPL10,RPS3,RPS4X,RPS13,RPL24,RPS5,RPS3A,RPL23,RPS7,RPL13,RPL3,RPL9,RPL7,RPS2,RPLP1,RPL11,RPL6,RPL15,RPL17,RPL14,RPS15A,RPL32,RPL35A,ACE,RPS21,RPS20,RPL12,RPL30,RPL27,RPL8,RPLP0,RPS12,RPS23,RPL18A,RPL22,RPL34,RPL41,RPL7A,RPL28,RPS24,RPL37A,RPL37,RPS10,RPS19,RPS25
KEGG	PPAR signaling pathway	KEGG:03320	0.00362286	2.44095	75	138	8	8000	FABP5,PCK1,FABP1,APOA1,FABP6,FABP2,APOC3,UBC
KEGG	Fat digestion and absorption	KEGG:04975	0.00756872	2.12098	43	138	6	8000	FABP1,APOA4,APOA1,FABP2,APOB,MTTP
Intermediate to umbrella path 1
source	term_name	term_id	adjusted_p_value	negative_log10_of_adjusted_p_value	term_size	query_size	intersection_size	effective_domain_size	intersections
KEGG	Ribosome	KEGG:03010	4.29537e-10	9.367	153	101	17	8000	RPS18,RPL11,RPL12,RPS14,RPL41,RPL28,RPL13,RPL34,RPS3,RPS24,RPLP1,RPL36,RPS4X,RPL29,RPL32,RPS15,RPS23
KEGG	Coronavirus disease - COVID-19	KEGG:05171	5.10944e-10	9.29163	231	101	20	8000	CFB,C3,RPS18,RPL11,RPL12,RPS14,RPL41,RPL28,RPL13,RPL34,RPS3,RPS24,RPLP1,RPL36,RPS4X,RPL29,RPL32,RPS15,RPS23,FOS
KEGG	Allograft rejection	KEGG:05330	5.74275e-07	6.24088	34	101	8	8000	HLA-B,HLA-DQB1,HLA-DRB5,HLA-A,HLA-DPA1,HLA-DPB1,HLA-DRB1,HLA-C
KEGG	Staphylococcus aureus infection	KEGG:05150	8.03694e-07	6.09491	87	101	11	8000	KRT23,CFB,C3,KRT18,KRT17,KRT13,HLA-DQB1,HLA-DRB5,HLA-DPA1,HLA-DPB1,HLA-DRB1
KEGG	Graft-versus-host disease	KEGG:05332	1.18368e-06	5.92677	37	101	8	8000	HLA-B,HLA-DQB1,HLA-DRB5,HLA-A,HLA-DPA1,HLA-DPB1,HLA-DRB1,HLA-C
KEGG	Type I diabetes mellitus	KEGG:04940	2.28545e-06	5.64103	40	101	8	8000	HLA-B,HLA-DQB1,HLA-DRB5,HLA-A,HLA-DPA1,HLA-DPB1,HLA-DRB1,HLA-C
KEGG	Human T-cell leukemia virus 1 infection	KEGG:05166	5.89852e-06	5.22926	216	101	15	8000	B2M,CDKN1A,MYC,ETS2,HLA-B,HLA-DQB1,HLA-DRB5,HLA-A,MMP7,HLA-DPA1,HLA-DPB1,HLA-DRB1,EGR1,HLA-C,FOS
KEGG	Autoimmune thyroid disease	KEGG:05320	1.22058e-05	4.91343	49	101	8	8000	HLA-B,HLA-DQB1,HLA-DRB5,HLA-A,HLA-DPA1,HLA-DPB1,HLA-DRB1,HLA-C
KEGG	Epstein-Barr virus infection	KEGG:05169	1.34472e-05	4.87137	198	101	14	8000	GADD45A,B2M,CDKN1A,MYC,HLA-B,HLA-DQB1,HLA-DRB5,HLA-A,HLA-DPA1,CD44,HLA-DPB1,HLA-DRB1,MDM2,HLA-C
KEGG	Antigen processing and presentation	KEGG:04612	1.46294e-05	4.83477	69	101	9	8000	B2M,HLA-B,HLA-DQB1,HLA-DRB5,HLA-A,HLA-DPA1,HLA-DPB1,HLA-DRB1,HLA-C
KEGG	Cell adhesion molecules	KEGG:04514	2.18428e-05	4.66069	146	101	12	8000	CLDN1,ITGA6,HLA-B,HLA-DQB1,HLA-DRB5,CLDN4,HLA-A,HLA-DPA1,HLA-DPB1,HLA-DRB1,NECTIN1,HLA-C
KEGG	Viral myocarditis	KEGG:05416	3.575e-05	4.44672	56	101	8	8000	HLA-B,HLA-DQB1,HLA-DRB5,HLA-A,HLA-DPA1,HLA-DPB1,HLA-DRB1,HLA-C
KEGG	Hematopoietic cell lineage	KEGG:04640	0.000231357	3.63572	95	101	9	8000	ITGA6,HLA-DQB1,HLA-DRB5,CD24,HLA-DPA1,CD44,HLA-DPB1,HLA-DRB1,CD59
KEGG	Rheumatoid arthritis	KEGG:05323	0.0011605	2.93536	88	101	8	8000	CXCL6,HLA-DQB1,HLA-DRB5,HLA-DPA1,HLA-DPB1,HLA-DRB1,CXCL5,FOS
KEGG	Asthma	KEGG:05310	0.00159874	2.79622	27	101	5	8000	HLA-DQB1,HLA-DRB5,HLA-DPA1,HLA-DPB1,HLA-DRB1
KEGG	Intestinal immune network for IgA production	KEGG:04672	0.0016216	2.79006	45	101	6	8000	PIGR,HLA-DQB1,HLA-DRB5,HLA-DPA1,HLA-DPB1,HLA-DRB1
KEGG	Leishmaniasis	KEGG:05140	0.00265387	2.57612	72	101	7	8000	C3,HLA-DQB1,HLA-DRB5,HLA-DPA1,HLA-DPB1,HLA-DRB1,FOS
KEGG	Phagosome	KEGG:04145	0.00788454	2.10322	147	101	9	8000	C3,HLA-B,HLA-DQB1,HLA-DRB5,HLA-A,HLA-DPA1,HLA-DPB1,HLA-DRB1,HLA-C
KEGG	IL-17 signaling pathway	KEGG:04657	0.0128468	1.89121	92	101	7	8000	LCN2,CXCL6,FOSB,S100A9,S100A7,CXCL5,FOS
Intermediate to umbrella path 2
source	term_name	term_id	adjusted_p_value	negative_log10_of_adjusted_p_value	term_size	query_size	intersection_size	effective_domain_size	intersections
KEGG	Coronavirus disease - COVID-19	KEGG:05171	5.29763e-12	11.2759	231	101	22	8000	CFB,C3,RPS18,RPL13,RPL11,RPL12,RPS14,RPS15,RPL41,RPLP1,RPS3,JUN,RPL29,MMP1,RPS24,RPL34,RPL13A,RPL8,HBEGF,RPL28,RPL3,RPS3A
KEGG	Ribosome	KEGG:03010	4.29537e-10	9.367	153	101	17	8000	RPS18,RPL13,RPL11,RPL12,RPS14,RPS15,RPL41,RPLP1,RPS3,RPL29,RPS24,RPL34,RPL13A,RPL8,RPL28,RPL3,RPS3A
KEGG	Staphylococcus aureus infection	KEGG:05150	0.00902103	2.04474	87	101	7	8000	KRT23,KRT17,CFB,KRT13,KRT18,C3,HLA-DRB5
KEGG	Bladder cancer	KEGG:05219	0.0129017	1.88935	41	101	5	8000	UPK3A,MYC,CDKN1A,MMP1,HBEGF
